# TM-Vec: template modeling vectors for fast homology detection and alignment

**DOI:** 10.1101/2022.07.25.501437

**Authors:** Tymor Hamamsy, James T. Morton, Daniel Berenberg, Nicholas Carriero, Vladimir Gligorijevic, Robert Blackwell, Charlie E. M. Strauss, Julia Koehler Leman, Kyunghyun Cho, Richard Bonneau

## Abstract

Exploiting sequence-structure-function relationships in molecular biology and computational modeling relies on detecting proteins with high sequence similarities. However, the most commonly used sequence alignment-based methods, such as BLAST, frequently fail on proteins with low sequence similarity to previously annotated proteins. We developed a deep learning method, TM-Vec, that uses sequence alignments to learn structural features that can then be used to search for structure-structure similarities in large sequence databases. We train TM-Vec to accurately predict TM-scores as a metric of structural similarity for pairs of structures directly from sequence pairs without the need for intermediate computation or solution of structures. For remote homologs (sequence similarity ≤ 10%) that are highly structurally similar (TM-score ? 0.6), we predict TM-scores within 0.026 of their value computed by TM-align. TM-Vec outperforms traditional sequence alignment methods and performs similar to structure-based alignment methods. TM-Vec was trained on the CATH and SwissModel structural databases and it has been tested on carefully curated structure-structure alignment databases that were designed specifically to test very remote homology detection methods. It scales sub-linearly for search against large protein databases and is well suited for discovering remotely homologous proteins.
