## Supplementary material for "TM-Vec: template modeling vectors for fast homology detection and alignment": TableS3

Dataset	Tier	Top 1	Top 3	Top 5	Top 10
CATH S100	Class	98.9	99.3	99.5	99.6
	Architecture	98.6	99.2	99.4	99.6
	Topology	97.7	98.2	98.4	98.6
	Superfamily	96.9	97.3	97.4	97.7
CATH S40	Class	94.7	97.4	98.2	98.9
	Architecture	92.8	96.3	97.5	98.5
	Topology	88.1	90.8	91.9	93.4
	Superfamily	83	85.5	86.4	87.7
